# SARS-CoV-2 Omicron (BA.1 and BA.2) specific novel CD8+ and CD4+ T cell epitopes targeting spike protein

**DOI:** 10.1101/2022.04.05.487186

**Authors:** Simone Parn, Kush Savsani, Sivanesan Dakshanamurthy

## Abstract

The Omicron (BA.1/B.1.1.529) variant of SARS-CoV-2 harbors an alarming 37 mutations on its spike protein, reducing the efficacy of current COVID-19 vaccines. This study identified CD8+ and CD4+ T cell epitopes from SARS-CoV-2 S protein mutants. To identify the highest quality CD8 and CD4 epitopes from the Omicron variant, we selected epitopes with a high binding affinity towards both MHC I and MHC II molecules and applied other clinical checkpoint predictors including immunogenicity, antigenicity, allergenicity, instability, and toxicity. Subsequently, we found eight Omicron (BA.1/B.1.1.529) specific CD8+ and eleven CD4+ T cell epitopes with a world population coverage of 76.16% and 97.46%, respectively. Additionally, we identified common epitopes across Omicron BA.1 and BA.2 lineages that target mutations critical to SARS-CoV-2 virulence. Further, we identified common epitopes across B.1.1.529 and other circulating SARS-CoV-2 variants, such as B.1.617.2 (Delta). We predicted CD8 epitopes’ binding affinity to murine MHC alleles to test the vaccine candidates in preclinical models. The CD8 epitopes were further validated using our previously developed software tool PCOptim. We then modeled the three-dimensional structures of our top CD8 epitopes to investigate the binding interaction between peptide-MHC and peptide-MHC-TCR complexes. Importantly, our identified epitopes are targeting the mutations on the RNA-binding domain and the fusion sites of S protein. This could potentially eliminate viral infections and form long-term immune responses compared to rather short-lived mRNA vaccines and maximize the efficacy of vaccine candidates against the current pandemic and potential future variants.
