## Supplementary Table S1 for "SARS-CoV-2 Omicron (BA.1 and BA.2) specific novel CD8+ and CD4+ T cell epitopes targeting spike protein"

### Sheet: Sheet1
Peptide	Length	Immunogenicity	Antigenicity	Allergenigity	Toxicity	Instability index	Aliphatic index	Grand average of hydropathicity (GRAVY)	Estimated half-life (in mammalian cells in vitro)	Common HLA restriction	Mouse MHC Restriction	Common Variants
QLTPTWRVY	9	0.31555	1.2119	PROBABLE NON-ALLERGEN	Non-toxin	STABLE	75.56	-0.578	0.8 hours	HLA-A*30:02, HLA-B*15:01	Not Available	B.1.1.529 (BA.1, BA.2), B.1.1.7, B.1.351, P.1, B.1.617.2, Cluster 5 Mink, US variants
VLPFNDGVYF	10	0.19408	0.4809	PROBABLE NON-ALLERGEN	Non-toxin	STABLE	97.00	0.750	100 hours	HLA-B*53:01, HLA-B*35:01	H2-Db	B.1.1.529 (BA.1, BA.2), B.1.1.7, B.1.351, P.1, B.1.617.2, Cluster 5 Mink, US variants
KEIDRLNEV	9	0.15852	0.5300	PROBABLE NON-ALLERGEN	Non-toxin	STABLE	118.89	-1.100	1.3 hours	HLA-B*40:01, HLA-B*44:02	H2-Db, H2-Kd	B.1.1.529 (BA.1, BA.2), B.1.1.7, B.1.351, P.1, B.1.617.2, Cluster 5 Mink, US variants
NFTISVTTEI	10	0.15342	1.0857	PROBABLE NON-ALLERGEN	Non-toxin	STABLE	107.00	0.610	1.4 hours	HLA-A*68:02	H2-Kd	B.1.1.529 (BA.1, BA.2), B.1.1.7, B.1.351, P.1, B.1.617.2, Cluster 5 Mink, US variants
WTAGAAAYY	9	0.15259	0.6306	PROBABLE NON-ALLERGEN	Non-toxin	STABLE	44.44	0.289	2.8 hours	HLA-A*26:01 HLA-A*01:01 HLA-A*30:02	Not Available	B.1.1.529 (BA.1, BA.2), B.1.1.7, B.1.351, P.1, B.1.617.2, Cluster 5 Mink, US variants
VVFLHVTYV	9	0.1278	1.5122	PROBABLE NON-ALLERGEN	Non-toxin	STABLE	172.22	2.022	100 hours	HLA-A*02:03 HLA-A*02:06 HLA-A*68:02 HLA-A*02:01	H2-Kd	B.1.1.529 (BA.1, BA.2), B.1.1.7, B.1.351, P.1, B.1.617.2, Cluster 5 Mink, US variants
KLNDLCFTNV	10	0.0961	2.6927	PROBABLE NON-ALLERGEN	Non-toxin	STABLE	107.00	0.200	1.3 hours	HLA-A*02:03 HLA-A*02:01	H2-Kd	B.1.1.529 (BA.1, BA.2), B.1.1.7, B.1.351, P.1, B.1.617.2, Cluster 5 Mink, US variants
HWFVTQRNF	9	0.0482	0.7460	PROBABLE NON-ALLERGEN	Non-toxin	STABLE	32.22	-0.722	3.5 hours	HLA-A*23:01 HLA-A*24:02	Not Available	B.1.1.529 (BA.1, BA.2), B.1.1.7, B.1.351, P.1, B.1.617.2, Cluster 5 Mink, US variants
ADAGFIKQY	9	0.0364	0.4271	PROBABLE NON-ALLERGEN	Non-toxin	STABLE	65.56	-0.189	4.4 hours	HLA-B*44:02 HLA-B*44:03	Not Available	B.1.1.529 (BA.1, BA.2), B.1.1.7, B.1.351, P.1, B.1.617.2, Cluster 5 Mink, US variants
EILDITPCSF	10	0.03352	1.2698	PROBABLE NON-ALLERGEN	Non-toxin	STABLE	117.00	0.800	1 hours	HLA-A*26:01	Not Available	B.1.1.529 (BA.1, BA.2), B.1.1.7, B.1.351, P.1, B.1.617.2, Cluster 5 Mink, US variants
PYRVVVLSF	9	0.03138	1.0281	PROBABLE NON-ALLERGEN	Non-toxin	STABLE	140.00	1.222	>20 hours	HLA-A*23:01, HLA-A*24:02	H2-Kd	B.1.1.529 (BA.1, BA.2), B.1.1.7, B.1.351, P.1, B.1.617.2, Cluster 5 Mink, US variants
AEIRASANL	9	0.00689	0.7082	PROBABLE NON-ALLERGEN	Non-toxin	STABLE	120.00	0.156	4.4 hours	HLA-B*40:01 HLA-B*44:03 HLA-B*44:02	H2-Db, H2-Ld	B.1.1.529 (BA.1, BA.2), B.1.1.7, B.1.351, P.1, B.1.617.2, Cluster 5 Mink, US variants
