## Supplementary Table S2 for "SARS-CoV-2 Omicron (BA.1 and BA.2) specific novel CD8+ and CD4+ T cell epitopes targeting spike protein"

### Sheet: Sheet1
Peptide	Length	Immunogenicity	Antigenicity	Allergenicity	Toxicity	Instability	Alipathic index	GRAVY	Half-life in blood (mammalian cell in vitro)	HLA Restriction	Mouse MHC Restriction
NLAPFFTFK	9	0.3269	1.3365	NON-ALLERGEN	NON-TOXIN	UNSTABLE	54.44	0.478	1.4 hours	HLA-A*11:01, HLA-A*03:01, HLA-A*68:01	Not Available
YNLAPFFTF	9	0.25665	0.9319	NON-ALLERGEN	NON-TOXIN	UNSTABLE	54.44	0.767	2.8 hours	HLA-A*23:01, HLA-A*24:02	H-2-Ld, H-2-Db
GVYFASIEK	9	0.16979	0.4008	NON-ALLERGEN	NON-TOXIN	UNSTABLE	86.67	0.378	30 hours	HLA-A*11:01, HLA-A*03:01, HLA-A*30:01	Not Available
KSHRRARSV	8	0.09683	0.9061	NON-ALLERGEN	NON-TOXIN	UNSTABLE	12.50	-2.550	1.3 hours	HLA-A*30:01	H2-Kd
APFFTFKCY	9	0.0903	1.1958	NON-ALLERGEN	NON-TOXIN	UNSTABLE	11.11	0.578	4.4 hours	HLA-B*35:01	H2-Ld
VLYNLAPFF	9	0.07736	0.5696	NON-ALLERGEN	NON-TOXIN	UNSTABLE	130.00	1.422	100 hours	HLA-A*32:01, HLA-A*23:01	Not Available
REPEDLPQGF	10	0.01955	0.6925	NON-ALLERGEN	NON-TOXIN	UNSTABLE	39.00	-1.550	1 hours	HLA-B*44:03, HLA-B*44:02	H2-Db
RSYSFRPTY	9	0.00837	0.9553	NON-ALLERGEN	NON-TOXIN	UNSTABLE	0.00	-1.411	1 hours	HLA-A*30:02, HLA-A*32:01, HLA-A*30:01, HLA-B*57:01, HLA-B*15:01, HLA-B*58:01, HLA-A*03:01, HLA-A*11:01	Not Available
