## Supplementary Table S3 for "SARS-CoV-2 Omicron (BA.1 and BA.2) specific novel CD8+ and CD4+ T cell epitopes targeting spike protein"

### Sheet: Sheet1
Peptide	Length	Immunogenicity	Antigenicity	Allergenicity	Toxicity	Instability Index	Aliphatic Index	GRAVY	Half-Life in blood (mammalian reticulocytes, in vitro)	HLA Restriction	Mouse MHC Restriction
VLYNFAPFF	9	0.20216	0.5572	PROBABLE NON-ALLERGEN	NON-TOXIN	STABLE	86.67	1.311	100 hours	HLA-A*32:01 HLA-A*23:01	Not Available
TPINLGRDL	9	0.11443	1.1971	PROBABLE NON-ALLERGEN	NON-TOXIN	STABLE	130.00	-0.233	7.2 hours	HLA-B*07:02	H2-Ld, H2-Kd
APFFAFKCY	9	0.0906	1.1713	PROBABLE NON-ALLERGEN	NON-TOXIN	STABLE	22.22	0.856	4.4 hours	HLA-B*35:01	Not Available
