## Supplementary Table S4 for "SARS-CoV-2 Omicron (BA.1 and BA.2) specific novel CD8+ and CD4+ T cell epitopes targeting spike protein"

### Sheet: Sheet1
Peptide	Length	Start	End	Length	IFNγ Secretion	IFNγ Score	Antigenicity	Allergenicity	Toxicity	Instability Index	Aliphatic Index	GRAVY	Half-Life in Blood (mammalian reticulocytes, in vitro)	Common HLA Restriction	Common Variants
VLSFELLHAPATVCG	15	509	523	15	POSITIVE	0.096827098	0.4784	PROBABLE NON-ALLERGEN	Non-Toxin	Stable	130.00	1.233	100 hours	HLA-DRB1*01:01	B.1.1.529 (BA.1, BA.2), B.1.1.7, B.1.351, P.1, B.1.617.2, Cluster 5 Mink, US variants
VVLSFELLHAPATVC	15	508	522	15	POSITIVE	0.47729732	0.8618	PROBABLE NON-ALLERGEN	Non-Toxin	Stable	149.33	1.540	100 hours	HLA-DRB1*01:01	B.1.1.529 (BA.1, BA.2), B.1.1.7, B.1.351, P.1, B.1.617.2, Cluster 5 Mink, US variants
VVVLSFELLHAPATV	15	507	521	15	POSITIVE	0.48135984	0.8083	PROBABLE NON-ALLERGEN	Non-Toxin	Stable	168.67	1.653	100 hours	HLA-DRB1*01:01	B.1.1.529 (BA.1, BA.2), B.1.1.7, B.1.351, P.1, B.1.617.2, Cluster 5 Mink, US variants
CTFEYVSQPFLMDLE	15	161	175	15	POSITIVE	0.043175621	0.5700	PROBABLE NON-ALLERGEN	Non-Toxin	Unstable	71.33	0.227	1.2 hours	HLA-DPA1*01:03, HLA-DPB1*04:01	B.1.1.529 (BA.1, BA.2), B.1.1.7, B.1.351, P.1, B.1.617.2, Cluster 5 Mink, US variants
RVVVLSFELLHAPAT	15	506	520	15	POSITIVE	0.5092653	0.7485	PROBABLE NON-ALLERGEN	Non-Toxin	Stable	149.33	1.073	1 hours	HLA-DRB1*01:01	B.1.1.529 (BA.1, BA.2), B.1.1.7, B.1.351, P.1, B.1.617.2, Cluster 5 Mink, US variants
YRVVVLSFELLHAPA	15	505	519	15	POSITIVE	0.77626818	0.7072	PROBABLE NON-ALLERGEN	Non-Toxin	Stable	149.33	1.033	2.8 hours	HLA-DPA1*03:01, HLA-DPB1*04:02, HLA-DPA1*02:01, HLA-DPB1*01:01, HLA-DPA1*01:03,HLA-DPB1*02:01	B.1.1.529 (BA.1, BA.2), B.1.1.7, B.1.351, P.1, B.1.617.2, Cluster 5 Mink, US variants
TFEYVSQPFLMDLEG	15	162	176	15	POSITIVE	0.19955916	0.4481	PROBABLE NON-ALLERGEN	Non-Toxin	Unstable	71.33	0.033	7.2 hours	HLA-DPA1*01:03, HLA-DPB1*04:01	B.1.1.529 (BA.1, BA.2), B.1.1.7, B.1.351, P.1, B.1.617.2, Cluster 5 Mink, US variants
