## Supplementary Table S5 for "SARS-CoV-2 Omicron (BA.1 and BA.2) specific novel CD8+ and CD4+ T cell epitopes targeting spike protein"

### Sheet: Sheet1
Peptide	Length	Start	End	Length	IFNγ Secretion	IFNγ Score	Antigenicity	Allergenicity	Toxicity	Instability Index	Aliphatic Index	GRAVY	Half-Life in Blood (mammalian reticulocytes, in vitro)	HLA Restriction
FLPFFSNVTWFHVIS	15	55	69	15	POSITIVE	0.79629621	0.5686	PROBABLE NON-ALLERGEN	Non-Toxin	Stable	90.67	1.093	1.1 hours	HLA-DPA1*01:03, HLA-DPB1*04:01, HLA-DRB3*02:02, HLA-DPA1*01:03, HLA-DPB1*02:01
TQLKRALTGIAVEQD	15	758	772	15	POSITIVE	0.60456631	0.4809	PROBABLE NON-ALLERGEN	Non-Toxin	Stable	110.67	-0.287	7.2 hours	HLA-DPA1*02:01, HLA-DPB1*14:01, HLA-DQA1*03:01, HLA-DQB1*03:02, HLA-DQA1*04:01, HLA-DQB1*04:02
FCTQLKRALTGIAVE	15	756	770	15	POSITIVE	0.41067898	0.7969	PROBABLE NON-ALLERGEN	Non-Toxin	Stable	110.67	0.533	1.1 hours	HLA-DPA1*02:01, HLA-DPB1*14:01
LPFFSNVTWFHVISG	15	56	70	15	POSITIVE	0.68239128	0.6414	PROBABLE NON-ALLERGEN	Non-Toxin	Stable	90.67	0.880	5.5 hours	HLA-DPA1*01:03, HLA-DPB1*04:01, HLA-DPA1*01:03, HLA-DPB1*02:01, HLA-DRB3*02:02
SNLLLQYGSFCTQLK	15	747	761	15	POSITIVE	0.27120816	0.9207	PROBABLE NON-ALLERGEN	Non-Toxin	Stable	104.00	0.140	1.9 hours	HLA-DRB1*15:01
SVLYNLAPFFTFKCY	15	363	377	15	POSITIVE	0.19963139	0.8843	PROBABLE NON-ALLERGEN	Non-Toxin	Stable	78.00	0.760	1.9 hours	HLA-DPA1*01:03, HLA-DPB1*04:01, HLA-DPA1*01:03, HLA-DPB1*02:01
NLLLQYGSFCTQLKR	15	748	762	15	POSITIVE	0.48653465	1.0102	PROBABLE NON-ALLERGEN	Non-Toxin	Unstable	104.00	-0.107	1.4 hours	HLA-DRB1*15:01
HRRARSVASQSIIAY	15	678	692	15	POSITIVE	0.58167176	0.4236	PROBABLE NON-ALLERGEN	Non-Toxin	Unstable	91.33	-0.353	3.5 hours	HLA-DPA1*02:01, HLA-DPB1*14:01
LKRALTGIAVEQDKN	15	760	774	15	POSITIVE	0.69434014	0.5080	PROBABLE NON-ALLERGEN	Non-Toxin	Stable	110.67	-0.500	5.5 hours	HLA-DPA1*02:01, HLA-DPB1*14:01, HLA-DQA1*04:01, HLA-DQB1*04:02, HLA-DQA1*03:01, HLA-DQB1*03:02
VLYNLAPFFTFKCYG	15	364	378	15	POSITIVE	0.015477205	0.9026	PROBABLE NON-ALLERGEN	Non-Toxin	Stable	78.00	0.787	100 hours	HLA-DPA1*01:03, HLA-DPB1*04:01, HLA-DPA1*01:03, HLA-DPB1*02:01
KSHRRARSVASQSII	15	676	690	15	POSITIVE	0.25144054	0.4823	PROBABLE NON-ALLERGEN	Non-Toxin	Unstable	84.67	-0.700	1.3 hours	HLA-DPA1*02:01, HLA-DPB1*14:01
LLLQYGSFCTQLKRA	15	749	763	15	POSITIVE	0.87841981	1.1012	PROBABLE NON-ALLERGEN	Non-Toxin	Unstable	110.67	0.247	5.5 hours	HLA-DRB1*15:01
GSFCTQLKRALTGIA	15	754	768	15	POSITIVE	0.23119958	0.7365	PROBABLE NON-ALLERGEN	Non-Toxin	Stable	91.33	0.407	30 hours	HLA-DRB1*11:01
YGSFCTQLKRALTGI	15	753	767	15	POSITIVE	0.29228173	0.7900	PROBABLE NON-ALLERGEN	Non-Toxin	Stable	84.67	0.200	2.8 hours	HLA-DRB1*11:01
KRALTGIAVEQDKNT	15	761	775	15	POSITIVE	0.62777637	0.5689	PROBABLE NON-ALLERGEN	Non-Toxin	Stable	84.67	-0.800	1.3 hours	HLA-DQA1*03:01, HLA-DQB1*03:02
